# BreakCA, a method to discover indels using ChIP-seq and ATAC-seq reads, finds recurrent indels in regulatory regions of neuroblastoma genomes

**DOI:** 10.1101/605642

**Authors:** Arko Sen, Sélène T. Tyndale, Yi Fu, Galina Erikson, Graham McVicker

**Author notes:** Corresponding Authors: AS, GM.

## Abstract

Most known cancer driver mutations are within protein coding regions of the genome, however, there are several important examples of oncogenic non-coding regulatory mutations. We developed a method to identify insertions and deletions (indels) in regulatory regions using aligned reads from chromatin immunoprecipitation followed by sequencing (ChIP-seq) or the assay for transposase-accessible chromatin (ATAC-seq). Our method, which we call BreakCA for Breaks in Chromatin Accessible regions, allows non-coding indels to be discovered in the absence of whole genome sequencing data, out-performs popular variant callers such as the GATK-HaplotypeCaller and VarScan2, and detects known oncogenic regulatory mutations in T-cell acute lymphoblastic leukemia cell lines. We apply BreakCA to identify indels in H3K27ac ChIP-seq peaks in 23 neuroblastoma cell lines and, after removing common germline variants, we identify 23 rare germline or somatic indels that occur in multiple neuroblastoma cell lines. Among them, 4 indels are candidate oncogenic drivers that are present in 4 or 5 cell lines, absent from the genome aggregation database of over 15,000 whole genome sequences, and within the promoters or first introns of known genes (*PHF21A, ADAMTS19, GPR85* and *RALGDS*). In addition, we observe a rare 7bp germline deletion in two cell lines, which is associated with high expression of the histone demethylase *KDM5B*. Overexpression of *KDM5B* is prognostic for many cancers and further characterization of this indel as a potential oncogenic risk factor is therefore warranted.
