## Supplemental Table 1 for "BreakCA, a method to discover indels using ChIP-seq and ATAC-seq reads, finds recurrent indels in regulatory regions of neuroblastoma genomes"

Cell Line	Type	Total Reads	Reads in peaks	Number of peaks	FRiP
Jurkat	T-ALL	11305136	4586086	55259	0.405663939
RPMI-8402	T-ALL	28884011	12211685	82399	0.42278356
CCRF-CEM	T-ALL	15561947	3138203	35057	0.201658764
K562	CML	29071662	12596119	76161	0.433278256
MOLT-4	Adult T-ALL	10535588	3612173	44410	0.342854428
