## Supplemental Table 2 for "BreakCA, a method to discover indels using ChIP-seq and ATAC-seq reads, finds recurrent indels in regulatory regions of neuroblastoma genomes"

Feature name	Feature description
DEL_pm	posterior mean at deletion start or end
DEL_psd	posterior standard deviation at deletion start or end
INS_pm	posterior mean at insertion start or end
INS_psd	posterior standard deviation at insertion start or end
left_pm	posterior mean at left clipping position (e.g. 5S10M)
left_psd	posterior standard deviation at left clipping position (e.g 5S10M)
left_IC	information content of left-clipped sequences
left_mean_length	mean legth of left-clipped sequences
left_sd_length	standard deviation of left-clipped sequences
right_pm	posterior mean at right clipping position (e.g. 10M5S)
right_psd	posterior standard deviation at right clipping position (e.g 10M5S)
right_IC	information content of right-clipped sequences
right_mean_length	mean legth of right-clipped sequences
right_sd_length	standard deviation of right-clipped sequences
dist	distance between right-clipping and left-clipping positions
QD	Qualitybydepth from GATK-HaplotypeCaller
